# Segger: Fast and accurate cell segmentation of imaging-based spatial transcriptomics data

**DOI:** 10.1101/2025.03.14.643160

**Authors:** Elyas Heidari, Andrew Moorman, Dániel Unyi, Nikhita Pasnuri, Gleb Rukhovich, Domenico Calafato, Anna Mathioudaki, Joseph M. Chan, Tal Nawy, Moritz Gerstung, Dana Pe’er, Oliver Stegle

## Abstract

The accurate assignment of transcripts to their cells of origin remains the Achilles heel of imaging-based spatial transcriptomics, despite being critical for nearly all downstream analyses. Current cell segmentation methods are prone to over- and under-segmentation, misassign transcripts to cells, require manual intervention, and suffer from low sensitivity and scalability. We introduce segger, a versatile graph neural network based on a heterogeneous graph representation of individual transcripts and cells, that frames cell segmentation as a transcript-to-cell link prediction task and can leverage single-cell RNA-seq information to improve transcript assignments. On multiple Xenium dataset benchmarks, segger exhibits superior sensitivity and specificity, while requiring orders of magnitude less compute time than existing methods. The user-friendly open-source software implementation has extensive documentation (https://elihei2.github.io/segger_dev/), requires little manual intervention, integrates seamlessly into existing workflows, and enables atlas-scale applications.
