## Supplementary Table 1 for "Segger: Fast and accurate cell segmentation of imaging-based spatial transcriptomics data"

### Sheet: results
ONE-HOT
DATA PROCESSING	1 cores	2 cores	4 cores	8 cores	16 cores
Time (sec)	7038	2198	919	921	858
Max memory (gb)	19.79	22.16	21.43	25.15	22.57
Average memory (gb)	8.43	9.11	7.88	8.36	10.05
TRAINING	1 gpu	2 gpus	4 gpus	8 gpus
Time (sec)	12274	6980	3490
Max memory (gb)	4.5	9.04	14.81
Average memory (gb)	3.77	6.8	11.09
Max GPU memory (gb)	17.17	18.31	15.57
PREDICTION	use_cc=False	use_cc=True
Time (sec)	1417	2716
Max memory (gb)	15.09	17.9
Average memory (gb)	3.7	3.9
MINOR
DATA PROCESSING	1 cores	2 cores	4 cores	8 cores	16 cores
Time (sec)	6538	2282	1151	952	1099
Max memory (gb)	19.58	25.01	21.4	22.94	19.8
Average memory (gb)	8.2	9.86	7.52	8.68	9.76
TRAINING	1 gpu	2 gpus	4 gpus	8 gpus
Time (sec)	24643	9106	6300
Max memory (gb)	5.23	9.34	14.28
Average memory (gb)	2.94	6.93	12.12
Max GPU memory (gb)	16.63	16.26	15.57
PREDICTION	use_cc=False	use_cc=True
Time (sec)	1498	2901
Max memory (gb)	14.82	21.86
Average memory (gb)	3.71	4.38
MAJOR
DATA PROCESSING	1 cores	2 cores	4 cores	8 cores	16 cores
Time (sec)	4602	4276	1223	969	1107
Max memory (gb)	19.59	23.58	18.76	20.39	22.59
Average memory (gb)	8.33	10.3	7.18	7.87	8.8
TRAINING	1 gpu	2 gpus	4 gpus	8 gpus
Time (sec)	16255	6179	3080
Max memory (gb)	6.13	9.79	15.31
Average memory (gb)	3.98	7.55	12.66
Max GPU memory (gb)	17.06	17.46	17.9
PREDICTION	use_cc=False	use_cc=True
Time (sec)	1887	2974
Max memory (gb)	14.99	20.72
Average memory (gb)	3.11	4.33
