## Supplementary Table 2 for "Segger: Fast and accurate cell segmentation of imaging-based spatial transcriptomics data"

gene	annotation	compartment_Annotation
ACE	Capillary cell	Endothelial
ACE2	COVID-19
ACKR1	Vein cell	Endothelial
ADAM17	Classical monocyte	Myeloid
ADAM28	B cell	Lymphoid
ADAMTS1	Fibromyocyte	Fibroblast and Stromal
ADGRL4	Endothelial cell	Endothelial
AGER	Alveolar type 1 cell	Epithelial/Cancer
AGR3	Ciliated cell	Epithelial/Cancer
AIF1	Macrophage	Myeloid
ANPEP	Classical monocyte	Myeloid
APOD	Fibroblast	Fibroblast and Stromal
APOLD1	Endothelial cell	Endothelial
AQP9	Classical monocyte	Myeloid
AREG	Mast cell	Myeloid
ARL14	Basal cell	Epithelial/Cancer
ASCL1	Neuroendocrine cell	Epithelial/Cancer
ASCL2	Tuft cell	Epithelial/Cancer
ASCL3	Ionocyte	Epithelial/Cancer
ATP1B1	Ionocyte	Epithelial/Cancer
BAIAP2L1	Ciliated cell	Epithelial/Cancer
BANK1	B cell	Lymphoid
BCAS1	Ciliated cell	Epithelial/Cancer
BMX	Artery cell	Endothelial
CA4	Capillary cell	Endothelial
CCDC78	Ciliated cell	Epithelial/Cancer
CCNA1	Proliferation
CCNB2	Proliferation
CCR7	T cell	Lymphoid
CD14	Monocyte	Myeloid
CD163	Classical monocyte	Myeloid
CD19	B cell	Lymphoid
CD1A	Dendritic cell	Myeloid
CD1C	Dendritic cell	Myeloid
CD2	T cell	Lymphoid
CD24	Ionocyte	Epithelial/Cancer
CD247	NK cell	Lymphoid
CD27	B cell	Lymphoid
CD274	Immune response
CD28	T cell	Lymphoid
CD300E	Classical monocyte	Myeloid
CD34	Endothelial cell	Endothelial
CD38	Plasma cell	Lymphoid
CD3D	T cell	Lymphoid
CD3E	T cell	Lymphoid
CD4	T cell	Lymphoid
CD40	Myeloid dendritic cell	Myeloid
CD40LG	Immune checkpoint
CD68	Macrophage	Myeloid
CD70	B cell	Lymphoid
CD79A	B cell	Lymphoid
CD80	Myeloid dendritic cell	Myeloid
CD86	Macrophage	Myeloid
CD8A	T cell	Lymphoid
CD8B	T cell	Lymphoid
CDH1	Alveolar type 1 cell	Epithelial/Cancer
CDK1	Proliferation
CENPF	Proliferation
CFB	Mesothelial cell	Fibroblast and Stromal
CFTR	Ionocyte	Epithelial/Cancer
CHIT1	Dendritic cell	Myeloid
CLDN5	Capillary cell	Endothelial
CLEC10A	Myeloid dendritic cell	Myeloid
CLEC12A	Nonclassical monocyte	Myeloid
CLEC4E	Classical monocyte	Myeloid
CNN1	Smooth muscle cell	Smooth Muscle and Pericyte
COL5A2	Myofibroblast	Fibroblast and Stromal
COL8A1	Myofibroblast	Fibroblast and Stromal
CP	Mucous cell	Epithelial/Cancer
CSPG4	Pericyte	Smooth Muscle and Pericyte
CSTA	Classical monocyte	Myeloid
CTLA4	Immune response
CTSL	COVID-19
CTTN	Mesothelial cell	Fibroblast and Stromal
CXCL10	Classical monocyte	Myeloid
CXCL13	Chemokine
CXCL5	Macrophage	Myeloid
CXCL6	Goblet cell	Epithelial/Cancer
CXCL9	Chemokine
CXCR5	Chemokine
CXCR6	T cell	Lymphoid
CYP2F1	Club cell	Epithelial/Cancer
DAPK2	Alveolar type 1 cell	Epithelial/Cancer
DCLK1	Tuft cell	Epithelial/Cancer
DES	Smooth muscle cell	Smooth Muscle and Pericyte
DGKG	Pericyte	Smooth Muscle and Pericyte
DIRAS3	Neuroendocrine cell	Epithelial/Cancer
DMBT1	Serous cell	Epithelial/Cancer
DNAJB9	Plasma cell	Lymphoid
DPP6	Myofibroblast	Fibroblast and Stromal
DUOX1	Cancer	Epithelial/Cancer
ECSCR	Lymphatic endothelial cell	Endothelial
EGFR	Cancer	Epithelial/Cancer
EHF	Ciliated cell	Epithelial/Cancer
ELF3	Ciliated cell	Epithelial/Cancer
ENAH	Ciliated cell	Epithelial/Cancer
EPCAM	Epithelial cell	Epithelial/Cancer
ETV5	Alveolar type 2 cell	Epithelial/Cancer
F3	Basal cell	Epithelial/Cancer
FABP3	Dendritic cell	Myeloid
FAM184A	Ciliated cell	Epithelial/Cancer
FAS	Apoptosis
FASLG	T cell	Lymphoid
FASN	Alveolar type 2 cell	Epithelial/Cancer
FBN1	Fibroblast	Fibroblast and Stromal
FCER1A	Myeloid dendritic cell	Myeloid
FCGR1A	Macrophage	Myeloid
FCGR3A	Monocyte	Myeloid
FCMR	B cell	Lymphoid
FCN1	Classical monocyte	Myeloid
FCN3	Capillary cell	Endothelial
FGFBP2	Cancer	Epithelial/Cancer
FGFR4	Fibroblast	Fibroblast and Stromal
FKBP11	Plasma cell	Lymphoid
FOXI1	Ionocyte	Epithelial/Cancer
FOXJ1	Ciliated cell	Epithelial/Cancer
FOXP3	T cell	Lymphoid
FSCN1	Lymphatic endothelial cell	Endothelial
GJA5	Artery cell	Endothelial
GKN2	Cancer	Epithelial/Cancer
GLCCI1	Alveolar type 1 cell	Epithelial/Cancer
GLIPR2	Macrophage	Myeloid
GNG11	Capillary cell	Endothelial
GPI	Ionocyte	Epithelial/Cancer
GPR171	T cell	Lymphoid
GPR183	T cell	Lymphoid
GPR34	Dendritic cell	Myeloid
GPX2	Basal cell	Epithelial/Cancer
GZMA	T cell	Lymphoid
GZMB	T cell	Lymphoid
GZMK	T cell	Lymphoid
HAVCR2	Immune response
HIF1A	Hypoxia
HIGD1B	Pericyte	Smooth Muscle and Pericyte
HMGCS1	Alveolar type 2 cell	Epithelial/Cancer
HP	Mesothelial cell	Fibroblast and Stromal
HPGDS	Mast cell	Myeloid
ICA1	Neuroendocrine cell	Epithelial/Cancer
IGF1	Ionocyte	Epithelial/Cancer
IGFBP3	Artery cell	Endothelial
IL1RL1	Capillary cell	Endothelial
IL7R	T cell	Lymphoid
IQGAP2	NK cell	Lymphoid
IRF8	Plasmacytoid dendritic cell	Lymphoid
ITGAM	Classical monocyte	Myeloid
ITGB4	Basal cell	Epithelial/Cancer
KCNK3	Pericyte	Smooth Muscle and Pericyte
KDR	Cancer	Epithelial/Cancer
KIT	Proliferation
KLF5	Basal cell	Epithelial/Cancer
KLK11	Basal cell	Epithelial/Cancer
KLRB1	NK cell; T cell	Lymphoid
KLRC1	Immune response
KLRD1	NK cell	Lymphoid
KRT15	Basal cell	Epithelial/Cancer
KRT7	Alveolar type 1 cell	Epithelial/Cancer
LAG3	Immune response
LAMC3	Pericyte	Smooth Muscle and Pericyte
LCK	NKT cell	Lymphoid
LGALS3BP	Pericyte	Smooth Muscle and Pericyte
LGR5	Cancer	Epithelial/Cancer
LGR6	Smooth muscle cell	Smooth Muscle and Pericyte
LILRA4	Plasmacytoid dendritic cell	Lymphoid
LILRA5	Nonclassical monocyte	Myeloid
LILRB2	Nonclassical monocyte	Myeloid
LILRB4	Plasmacytoid dendritic cell	Lymphoid
LMOD1	Smooth muscle cell	Smooth Muscle and Pericyte
LTBP2	Myofibroblast	Fibroblast and Stromal
LTF	Serous cell	Epithelial/Cancer
LYVE1	Lymphatic endothelial cell	Endothelial
MALL	Alveolar type 2 cell	Epithelial/Cancer
MAP7	Neuroendocrine cell	Epithelial/Cancer
MARCO	Macrophage	Myeloid
MCEMP1	Macrophage	Myeloid
MEDAG	Lipofibroblast	Fibroblast and Stromal
MET	Club cell	Epithelial/Cancer
MFAP5	Fibroblast	Fibroblast and Stromal
MIS18BP1	Nonclassical monocyte	Myeloid
MKI67	Proliferation
MMP12	Myeloid dendritic cell	Myeloid
MMP9	Dendritic cell	Myeloid
MMRN1	Lymphatic endothelial cell	Endothelial
MPEG1	Plasmacytoid dendritic cell	Lymphoid
MS4A1	B cell	Lymphoid
MS4A2	Mast cell	Myeloid
MS4A4A	Dendritic cell	Myeloid
MTUS1	Lymphatic endothelial cell	Endothelial
MUC1	Alveolar type 2 cell	Epithelial/Cancer
MUC5B	Goblet cell	Epithelial/Cancer
MYC	Cancer	Epithelial/Cancer
MYH11	Smooth muscle cell	Smooth Muscle and Pericyte
MYO6	Capillary cell	Endothelial
MZB1	Plasma cell	Lymphoid
NCEH1	Megakaryocyte	Myeloid
NFKB1	Cancer	Epithelial/Cancer
NID1	Pericyte	Smooth Muscle and Pericyte
NKG7	NK cell	Lymphoid
NTN4	Smooth muscle cell	Smooth Muscle and Pericyte
NTRK2	Capillary cell	Endothelial
OTUD7B	Alveolar type 1 cell	Epithelial/Cancer
P2RX1	Mast cell	Myeloid
PAMR1	Fibromyocyte	Fibroblast and Stromal
PCNA	Proliferation
PCOLCE2	Fibroblast	Fibroblast and Stromal
PDCD1	Immune response
PDCD1LG2	Capillary cell	Endothelial
PDGFRA	Fibroblast	Fibroblast and Stromal
PDGFRB	Pericyte	Smooth Muscle and Pericyte
PDPN	Alveolar type 1 cell	Epithelial/Cancer
PEBP4	Alveolar type 2 cell	Epithelial/Cancer
PI3	Mucous cell	Epithelial/Cancer
PIM1	Lipofibroblast	Fibroblast and Stromal
PIM2	Plasma cell	Lymphoid
PLA2G2A	Mesothelial cell	Fibroblast and Stromal
PLA2G4F	Alveolar type 2 cell	Epithelial/Cancer
PLA2G7	Dendritic cell	Myeloid
PLN	Smooth muscle cell	Smooth Muscle and Pericyte
PLVAP	Endothelial cell	Endothelial
POU2AF1	Plasma cell	Lymphoid
PROX1	Lymphatic endothelial cell	Endothelial
PTGS1	Mast cell	Myeloid
RAMP2	Capillary cell	Endothelial
RARRES1	Lipofibroblast	Fibroblast and Stromal
RBP4	Neuroendocrine cell	Epithelial/Cancer
RERGL	Smooth muscle cell	Smooth Muscle and Pericyte
RETN	Macrophage	Myeloid
RGS5	Smooth muscle cell	Smooth Muscle and Pericyte
RND1	Alveolar type 2 cell	Epithelial/Cancer
RUNX3	NK cell	Lymphoid
S100A12	Classical monocyte	Myeloid
S100A7	Mucous cell	Epithelial/Cancer
S100B	Myeloid dendritic cell	Myeloid
SAMD3	NK cell	Lymphoid
SCEL	Alveolar type 1 cell	Epithelial/Cancer
SEC11C	Neuroendocrine cell	Epithelial/Cancer
SELE	Endothelial cell	Endothelial
SELL	B cell	Lymphoid
SELP	Vein cell	Endothelial
SEMA3B	Alveolar type 1 cell	Epithelial/Cancer
SEMA3C	Ionocyte	Epithelial/Cancer
SERPINA3	Mucous cell	Epithelial/Cancer
SFRP2	Fibroblast	Fibroblast and Stromal
SFTA2	Alveolar type 2 cell	Epithelial/Cancer
SFTPD	Alveolar type 2 cell	Epithelial/Cancer
SHANK3	Capillary cell	Endothelial
SLC15A2	Alveolar type 1 cell	Epithelial/Cancer
SLC18A2	Mast cell	Myeloid
SLC1A3	Dendritic cell	Myeloid
SLC2A1	Cancer	Epithelial/Cancer
SLC7A11	Cancer	Epithelial/Cancer
SLIT3	Smooth muscle cell	Smooth Muscle and Pericyte
SMIM24	Ionocyte	Epithelial/Cancer
SOX2	Cancer	Epithelial/Cancer
SOX9	Cancer	Epithelial/Cancer
SPDEF	Goblet cell	Epithelial/Cancer
SPIB	Plasmacytoid dendritic cell	Lymphoid
STAT4	NK cell	Lymphoid
STC1	Capillary cell	Endothelial
STEAP4	Club cell	Epithelial/Cancer
SVEP1	Fibroblast	Fibroblast and Stromal
SYK	Plasmacytoid dendritic cell	Lymphoid
TACSTD2	Alveolar type 1 cell	Epithelial/Cancer
TC2N	Ciliated cell	Epithelial/Cancer
TCL1A	B cell	Lymphoid
THBS2	Lipofibroblast	Fibroblast and Stromal
THY1	Smooth muscle cell	Smooth Muscle and Pericyte
TM4SF18	Endothelial cell	Endothelial
TM4SF4	Neuroendocrine cell	Epithelial/Cancer
TMC5	Ciliated cell	Epithelial/Cancer
TMEM100	Capillary cell	Endothelial
TMPRSS2	COVID-19
TNFRSF13B	Plasma cell	Lymphoid
TNFRSF13C	B cell	Lymphoid
TNFRSF17	Plasma cell	Lymphoid
TNFRSF18	NKT cell	Lymphoid
TOP2A	Proliferation
TP63	Basal cell	Epithelial/Cancer
TP73	Ciliated cell	Epithelial/Cancer
TREM2	Dendritic cell	Myeloid
TRPC6	Pericyte	Smooth Muscle and Pericyte
TSPAN8	Goblet cell	Epithelial/Cancer
UBE2C	NK cell	Lymphoid
UPK1B	Goblet cell	Epithelial/Cancer
UPK3B	Mesothelial cell	Fibroblast and Stromal
VSIG4	Macrophage	Myeloid
VWF	Endothelial cell	Endothelial
WFS1	Alveolar type 1 cell	Epithelial/Cancer
WNT2	Fibroblast	Fibroblast and Stromal
WT1	Mesothelial cell	Fibroblast and Stromal
MYCL	MYC family
MYCN	MYC family
NOTCH1	Notch signaling
NOTCH2	Notch signaling
NOTCH3	Notch signaling
NOTCH4	Notch signaling
HES1	Notch signaling
HES2	Notch signaling
HES6	Notch signaling
REST	Notch signaling
DLL3	Notch signaling
KRT19	LUAD	Epithelial/Cancer
NKX2-1	LUAD	Epithelial/Cancer
NAPSA	LUAD	Epithelial/Cancer
S100P	LUAD	Epithelial/Cancer
S100A9	LUAD	Epithelial/Cancer
SFTPB	LUAD	Epithelial/Cancer
SMARCA4	LUAD	Epithelial/Cancer
KRT5	LUSC	Epithelial/Cancer
KRT6A	LUSC	Epithelial/Cancer
KRT8	LUSC	Epithelial/Cancer
SERPINB3	LUSC	Epithelial/Cancer
SERPINB4	LUSC	Epithelial/Cancer
FGFR1	FGFR/JAK/STAT + OSMR/LIF
JAK1	FGFR/JAK/STAT + OSMR/LIF
JAK2	FGFR/JAK/STAT + OSMR/LIF
JAK3	FGFR/JAK/STAT + OSMR/LIF
STAT1	FGFR/JAK/STAT + OSMR/LIF
STAT2	FGFR/JAK/STAT + OSMR/LIF
STAT3	FGFR/JAK/STAT + OSMR/LIF
ISG15	FGFR/JAK/STAT + OSMR/LIF
IRF1	FGFR/JAK/STAT + OSMR/LIF
IL6ST	FGFR/JAK/STAT + OSMR/LIF
OSMR	FGFR/JAK/STAT + OSMR/LIF
LIF	FGFR/JAK/STAT + OSMR/LIF
VIM	EMT
FN1	EMT
TGFB1	EMT
TGFB3	EMT
TGFBR2	EMT
WNT7B	EMT
SERPINE1	EMT
CHGA	NE
CHGB	NE
SYP	NE
ENO2	NE
NCAM1	NE
STMN1	NE
ATOH1	NE
RB1	NE
CDKN2A	NE
TCF4	NE
FOXA1	NE
INSM1	SCLC-A	Epithelial/Cancer
NEUROD1	SCLC-N	Epithelial/Cancer
NEUROD4	SCLC-N	Epithelial/Cancer
POU2F3	SCLC-P	Epithelial/Cancer
YAP1	SCLC-Y	Epithelial/Cancer
WWTR1	SCLC-Y	Epithelial/Cancer
AR	SC-seq validate
ESR1	SC-seq validate
GLI3	SC-seq validate
CEACAM5	SC-seq validate
CEACAM6	SC-seq validate
PHOX2B	SC-seq validate
PTHLH	SC-seq validate
CXCL17	Additional SC-seq validate
IL1R1	Additional SC-seq validate
FOXF1	Additional SC-seq validate
AGR2	Additional SC-seq validate
FOXQ1	Additional SC-seq validate2
FGF13	Additional SC-seq validate2
GFAP	Additional SC-seq validate2
CXCL12	Additional SC-seq validate2
GPX8	Additional SC-seq validate2
NOTCH2NLA	Additional SC-seq validate2
FGFRL1	Additional SC-seq validate2
TEAD2	Additional SC-seq validate2
P2RY1	Additional SC-seq validate2
BPIFA2	Additional SC-seq validate2
KIAA0319	Additional SC-seq validate2
KCNMB4	Additional SC-seq validate2
PRSS3	Additional SC-seq validate2
CCR5	Tumor-Immune Interactions
CCL2	Tumor-Immune Interactions
TIGIT	Tumor-Immune Interactions
NECTIN2	Tumor-Immune Interactions
IL1R2	Tumor-Immune Interactions
IL1RAP	Tumor-Immune Interactions
IL1B	Tumor-Immune Interactions
IL6R	Tumor-Immune Interactions
IL6	Tumor-Immune Interactions
CXCR1	Tumor-Immune Interactions
CXCR2	Tumor-Immune Interactions
CXCL1	Tumor-Immune Interactions
CXCL2	Tumor-Immune Interactions
TNFRSF10C	Tumor-Immune Interactions
TNFSF10	Tumor-Immune Interactions
ADGRE5	Tumor-Immune Interactions
CD55	Tumor-Immune Interactions
