## Supplementary Table 4 for "Segger: Fast and accurate cell segmentation of imaging-based spatial transcriptomics data"

	Module
IL1B	16
TAGLN	2
MS4A1	1
CXCL13	1
CXCR4	1
TNC	2
ACTA2	2
BANK1	1
CR2	17
PLN	2
PIGR	5
GREM1	10
THBS1	2
SOCS3	2
CXCL10	32
SFRP2	7
CD79A	1
GREM2	10
IL7R	4
CD24	5
CLU	7
CCDC80	7
CCR7	4
TIMP3	7
CXCL1	16
SLC26A3	3
CXCL14	21
CLCA4	6
RGS5	2
NOTCH3	14
DPYSL3	2
TRBC2	4
KLRB1	4
EPCAM	5
CEACAM7	3
KRT8	5
IGFBP7	20
CEACAM5	3
ANPEP	6
AQP8	6
CXCR5	1
C7	7
DNASE1L3	21
CD3E	4
SLC26A2	8
ZEB2	20
CA1	8
PAX5	1
CCL11	29
MUC12	6
MS4A12	3
CA4	6
PECAM1	14
TRAC	4
LTB	1
HHLA2	3
TCL1A	17
SLC12A2	9
ETS1	4
FCRL1	1
TNXB	7
CA2	8
CES1	2
OLFM4	13
TMIGD1	3
CEACAM6	6
CD79B	1
TUBA1A	2
SMOC2	15
SEC11C	12
COL1A1	2
LGR5	15
CEACAM1	3
SPOCK2	4
CDHR5	6
PPP1R1B	11
GPR183	4
GPX2	11
CD2	4
CHP2	5
NET1	14
IRF8	1
CDH19	23
SOD3	14
KCNAB1	14
TNFRSF17	12
CPE	22
NID1	2
CDCA7	9
S100A12	16
CD3D	4
PROX1	30
FYB1	4
ABCA8	12
SELENBP1	8
CLCA1	11
THBS2	7
PKHD1L1	30
CXCL11	32
SELL	16
COL19A1	10
HMGB2	13
SDCBP2	6
NXPE4	11
DMBT1	6
LYVE1	7
CXCL2	16
ANXA1	7
CXCR2	16
CTSB	18
TYMS	13
AQP1	22
CFTR	11
MEIS2	2
CD3G	17
ALDH1B1	15
ADAM28	12
LEF1	17
CD177	6
RGMB	9
FZD7	2
DOCK10	17
HHIP	10
CES2	8
MAF	20
CD83	17
NRXN1	23
GUCA2B	6
PTPRB	14
GIMAP7	17
RBFOX3	2
C1QBP	11
CCL13	29
CYBB	18
ACKR1	22
RSPO3	7
FRZB	14
VWF	22
C2orf88	6
C1QC	18
CD6	17
FKBP11	12
IFI27	6
ASCL2	15
IDO1	32
IMPDH2	13
DUOX2	26
PDGFRB	20
BMP5	21
L1TD1	9
CCL20	26
ADH1C	11
NPNT	10
EPHB3	9
TUBB	2
MKI67	13
TIGIT	17
DEPP1	14
APOE	21
CXCR1	16
GUCA2A	6
ARHGAP24	17
SLC6A8	6
CTLA4	17
SPIB	17
RNASE1	20
RUNX1T1	2
CCL4	16
MAOB	2
CHGA	27
SELENOM	2
TK1	13
CPA3	31
CD36	30
RRM2	13
CYB5R3	2
CDH1	8
SOX4	15
GCG	37
PLVAP	30
LEFTY1	11
SNCA	23
PRPH	24
PRDX4	12
GZMK	17
COL5A2	29
MS4A7	18
PCLAF	13
TOP2A	13
CDKN2B	6
UGT2B17	19
ITLN1	11
PLXND1	20
CD5	17
LAMA2	20
FERMT1	11
FABP2	8
UGT2A3	19
COL17A1	6
C1QA	18
CMBL	19
SFRP4	30
SERPINA1	16
LRMP	13
REG4	27
PDGFRA	28
TRBC1	17
RETNLB	15
ITK	17
STMN1	13
ANK2	23
CD163	20
SCNN1A	6
TFF1	26
CA7	25
IFITM1	30
RGS13	13
SERPINE1	39
SULT1B1	8
FCN1	30
ACACB	2
INSM1	27
SCG3	24
TRAT1	17
CHGB	27
MYH14	19
BMP4	21
MFAP5	14
CD8A	34
CCL5	34
KRT86	2
RORA	17
ICOS	17
AKR1C3	19
CADM2	23
LGALS2	19
CD14	18
TNFAIP3	17
PAPLN	28
AGTR1	2
KIF5C	24
HES1	13
SCGN	24
SCG2	24
HEPACAM2	13
FCRLA	17
GZMA	35
CALB2	24
DERL3	21
ID2	23
KIT	31
SMIM14	17
VCAN	23
OTOP2	25
IL17RB	15
UBE2C	13
F3	28
PLCE1	19
NRG1	28
PI3	25
TCF21	29
NOVA1	2
CHRM3	2
CD40LG	17
CHI3L2	17
BEST4	25
MMP3	24
HAVCR2	18
CTSG	31
CDK6	15
FCER2	17
SOX9	13
LMCD1	10
CXCL3	16
KRTCAP3	13
MS4A2	31
LCN2	38
ANXA13	13
CTNNB1	2
RNF43	15
TKT	2
NUSAP1	13
FOXP3	17
GPRIN3	36
C1QB	18
ETV1	24
KLK1	13
CLEC9A	28
GATA2	30
CST7	34
RAB3B	24
PRF1	35
BCAS1	25
CTSE	19
GNLY	35
SELENOK	21
GALNT8	13
INHBA	30
RUNX1	36
TNFSF13B	28
PBK	13
AREG	16
LGALS9	19
IL1RL1	31
SCG5	24
ROBO1	2
MT1A	39
SIT1	17
ANO7	13
PCDH11X	34
GNPTAB	29
CADPS	24
LAG3	28
PTTG1	13
WFDC2	13
NKG7	35
LEPROTL1	17
CREB3L1	13
IER5	17
MMP1	28
MBP	17
TRPM5	33
GNA11	19
CKAP4	33
HPGDS	33
CEP126	2
FOXA3	13
BMX	33
FEV	27
SLC18A2	31
COL11A1	24
RAP1GAP	13
TOX	39
HRCT1	25
WNT5B	28
ADRA2A	19
ODF2L	36
EBPL	13
AFAP1L2	30
STXBP6	13
PSTPIP2	33
GALNT5	13
NEUROD1	27
SOX6	29
CMA1	31
UCN3	37
PTGER4	29
SH2D7	33
AZGP1	33
MS4A8	19
TNFRSF25	33
RARRES2	39
EGFR	10
RFX6	27
S100P	16
APOB	24
TTR	37
CRYBA2	27
HDC	39
CD8B	35
INSL5	19
TBC1D4	34
RORC	33
MLPH	38
BEST2	33
RAB26	33
SFXN1	19
AKR7A3	38
SH2D6	33
LILRA4	28
KLRD1	35
REP15	38
AVIL	33
PDE4C	37
SLPI	16
CDK15	31
HTR3E	33
BRCA2	33
ATOH1	33
XCL2	35
KLRC2	35
BATF	34
GPRC5C	37
HES6	33
PAX4	37
ARX	37
NRG3	24
VWA5B2	27
SMIM6	19
IL32	31
ISL1	37
B3GNT6	19
GZMB	35
SLC29A4	27
ROBO2	24
MCEMP1	16
SPDEF	38
ABCC8	24
TRGV4	28
RBP4	37
RHOV	37
PLPP2	38
NKX2-2	27
MB	37
CXCR3	34
FFAR4	19
RIIAD1	24
DNAJC12	24
NOSIP	35
IFNG	35
IL22	35
VPREB3	35
TRDV1	-1
IL1RAPL1	24
MSLN	19
IL4I1	35
TMEM61	37
SVOPL	37
PDZK1IP1	37
CD7	35
PDCD1	35
